# Insights into gene expression changes under conditions that facilitate horizontal gene transfer (mating) of a model Archaeon

**DOI:** 10.1101/2020.07.06.189845

**Authors:** Andrea M. Makkay, Artemis S. Louyakis, Nikhil Ram-Mohan, Uri Gophna, J. Peter Gogarten, R. Thane Papke

## Abstract

Horizontal gene transfer is a means by which bacteria, archaea, and eukaryotes are able to trade DNA within and between species. While there are a variety of mechanisms through which this genetic exchange can take place, one means prevalent in the archaeon *Haloferax volcanii* involves the transient formation of cytoplasmic bridges between cells and is referred to as mating. This process can result in the exchange of very large fragments of DNA between the participating cells. Genes governing the process of mating, including triggers to initiate mating, mechanisms of cell fusion, and DNA exchange, have yet to be characterized. We used a transcriptomic approach to gain a more detailed knowledge of how mating might transpire. By examining the differential expression of genes expressed in cells harvested from mating conditions on a filter over time and comparing them to those expressed in a shaking culture, we were able to identify genes and pathways potentially associated with mating. These analyses provide new insights into both the mechanisms and barriers of mating in *Hfx. volcanii*.
