## Supplemental Table S1 for "Insights into gene expression changes under conditions that facilitate horizontal gene transfer (mating) of a model Archaeon"

### Sheet: growth and mating efficiency
Table S1. Growth and mating efficiency colony counts.
Time	Replicatea	Average non-selective cfu	Selective media	Mating efficiency
shaking	pelleted A	354000000	0	0
shaking	pelleted A	354000000	0	0
shaking	pelleted A	354000000	0	0
shaking	pelleted B	3.43667e+08	0	0
shaking	pelleted B	3.43667e+08	0	0
shaking	pelleted B	3.43667e+08	0	0
0h	filtered A	1.55667e+07	64	4.11135e-06
0h	filtered A	1.55667e+07	51	3.27623e-06
0h	filtered A	1.55667e+07	75	4.81799e-06
0h	filtered B	12500000	19	1.52e-06
0h	filtered B	12500000	28	2.24e-06
0h	filtered B	12500000	11	8.8e-07
2h	filtered A	9.26667e+06	195	2.10432e-05
2h	filtered A	9.26667e+06	151	1.6295e-05
2h	filtered A	9.26667e+06	150	1.61871e-05
2h	filtered B	4.93333e+06	82	1.66216e-05
2h	filtered B	4.93333e+06	101	2.0473e-05
2h	filtered B	4.93333e+06	97	1.96622e-05
4h	filtered A	2.64333e+07	3600	0.000136192
4h	filtered A	2.64333e+07	5100	0.000192938
4h	filtered A	2.64333e+07	3600	0.000136192
4h	filtered B	22400000	10	4.46429e-07
4h	filtered B	22400000	20	8.92857e-07
4h	filtered B	22400000	30	1.33929e-06
8h	filtered A	1.31333e+07	300	2.28426e-05
8h	filtered A	1.31333e+07	500	3.80711e-05
8h	filtered A	1.31333e+07	700	5.32995e-05
8h	filtered B	53000000	1500	2.83019e-05
8h	filtered B	53000000	800	1.50943e-05
8h	filtered B	53000000	500	9.43396e-06
24h	filtered A	8.06667e+08	39000	4.83471e-05
24h	filtered A	8.06667e+08	27000	3.34711e-05
24h	filtered A	8.06667e+08	48000	5.95041e-05
24h	filtered B	9.43333e+08	26000	2.75618e-05
24h	filtered B	9.43333e+08	28000	2.9682e-05
24h	filtered B	9.43333e+08	37000	3.92226e-05
aFiltered indicates cells that have been applied to a filter and allowed to mate prior to being washed off the filter and plated. The step of washing cells off the filter results in incomplete recovery of cells and is reflected in the decrease of cfu/mL for these cells.
Andrea Makkay, Artemis S. Louyakis, Nikhil Ram-Mohan, Uri Gophna, J. Peter Gogarten, R. Thane Papke; Insights into gene expression changes under conditions that facilitate horizontal gene transfer (mating) of a model Archaeon
