## Supplemental Table S2 for "Insights into gene expression changes under conditions that facilitate horizontal gene transfer (mating) of a model Archaeon"

### Sheet: mating
Table S2. Sample information including experimental parameters, sequencing and assembly information
Sample ID	Treatmenta	Replicate	Raw Pairsb	trimmed_pairsc	%remaining	Bowtie2 alignment rated	fwd_seq_name	rev_seq_name	SRA Accessione
Ap0	shaking	1	1500539	1417634	0.94475	0.9186	Ap0h_S1_L001_R1_001.fastq	Ap0h_S1_L001_R2_001.fastq	SRR11797459
A00	0 hours	1	1584563	1442125	0.910109	0.9411	A0h_S2_L001_R1_001.fastq	A0h_S2_L001_R2_001.fastq	SRR11797455
A02	2 hours	1	1411487	1332354	0.943936	0.9492	A2h_S3_L001_R1_001.fastq	A2h_S3_L001_R2_001.fastq	SRR11797453
A04	4 hours	1	1637874	1483767	0.90591	0.9303	A4h_S4_L001_R1_001.fastq	A4h_S4_L001_R2_001.fastq	SRR11797451
A08	8 hours	1	1670817	1532585	0.917267	0.9406	A8h_S5_L001_R1_001.fastq	A8h_S5_L001_R2_001.fastq	SRR11797449
A24	24 hours	1	1654754	1507569	0.911053	0.9281	A24h_S6_L001_R1_001.fastq	A24h_S6_L001_R2_001.fastq	SRR11797457
Bp0	shaking	2	1668619	1500971	0.899529	0.9114	Bp0h_S7_L001_R1_001.fastq	Bp0h_S7_L001_R2_001.fastq	SRR11797458
B00	0 hours	2	1671831	1363033	0.815294	0.891	B0h_S8_L001_R1_001.fastq	B0h_S8_L001_R2_001.fastq	SRR11797454
B02	2 hours	2	1624541	1456790	0.896739	0.9342	B2h_S9_L001_R1_001.fastq	B2h_S9_L001_R2_001.fastq	SRR11797452
B04	4 hours	2	1517603	1416333	0.93327	0.9396	B4h_S10_L001_R1_001.fastq	B4h_S10_L001_R2_001.fastq	SRR11797450
B08	8 hours	2	1383968	1224325	0.884648	0.941	B8h_S11_L001_R1_001.fastq	B8h_S11_L001_R2_001.fastq	SRR11797448
B24	24 hours	2	1482013	1365867	0.92163	0.9372	B24h_S12_L001_R1_001.fastq	B24h_S12_L001_R2_001.fastq	SRR11797456
aShaking represents cells suspended and not mating; each hour following is time on filter before sampling (see methods for details) bPaired end sequencing (2x75) using Illumina MiSeq cTrimmed using Sickle v1.33 dTrimmed reads were aligned back to the Haloferax volcanii DS2 genome (NCBI assembly: ASM2568v1) eAll sequences available on NCBI under BioProject PRJNA632928
Andrea Makkay, Artemis S. Louyakis, Nikhil Ram-Mohan, Uri Gophna, J. Peter Gogarten, R. Thane Papke; Insights into gene expression changes under conditions that facilitate horizontal gene transfer (mating) of a model Archaeon
