## Supplemental Table S4 for "Insights into gene expression changes under conditions that facilitate horizontal gene transfer (mating) of a model Archaeon"

### Sheet: supp_table_cluster3
Table S4. Cluster three gene list
Locus tag	NCBI Reference Sequence	Former locus tag	Protein description	Chr	arCOG ID
HVO_RS04975	WP_004045081.1	HVO_0057	hypothetical protein	Chromosome	arCOG06421
HVO_RS04980	WP_004045083.1	HVO_0058	peptide ABC transporter ATP-binding protein	Chromosome	arCOG00184
HVO_RS04985	WP_004045086.1	HVO_0059	ABC transporter ATP-binding protein	Chromosome	arCOG00181
HVO_RS04990	WP_004045088.1	HVO_0060	peptide ABC transporter permease	Chromosome	arCOG00748
HVO_RS04995	WP_004045089.1	HVO_0061	peptide ABC transporter permease	Chromosome	arCOG00751
HVO_RS05250	WP_004045214.1	HVO_0115	50S ribosomal protein L39e	Chromosome	arCOG04177
HVO_RS05255	WP_004045216.1	HVO_0116	50S ribosomal protein L31e	Chromosome	arCOG04473
HVO_RS05260	WP_004045218.1	HVO_0117	translation initiation factor IF-6	Chromosome	arCOG04176
HVO_RS05375	WP_004045251.1	HVO_0138	tyrosine--tRNA ligase	Chromosome	arCOG01886
HVO_RS05455	WP_004045267.1	HVO_0154	hypothetical protein	Chromosome	arCOG13585
HVO_RS05545	WP_004065604.1	HVO_0172	hypothetical protein	Chromosome	arCOG08973
HVO_RS05560	WP_004045289.1	HVO_0175	DNA polymerase sliding clamp	Chromosome	arCOG00488
HVO_RS05595	WP_004045298.1	HVO_0184	CopG family transcriptional regulator	Chromosome	arCOG04735
HVO_RS05655	WP_004045310.1	HVO_0196	DUF1931 domain-containing protein	Chromosome	arCOG02989
HVO_RS05875	WP_004045355.1	HVO_0240	AsnC family transcriptional regulator	Chromosome	arCOG01580
HVO_RS06200	WP_004044613.1	HVO_0310	V-type ATP synthase subunit H	Chromosome	arCOG03363
HVO_RS06205	WP_013035358.1	HVO_0311	ATP synthase subunit I	Chromosome	arCOG04138
HVO_RS06210	WP_004044611.1	HVO_0312	F0F1 ATP synthase subunit C	Chromosome	arCOG13284
HVO_RS06215	WP_004044610.1	HVO_0313	ATP synthase subunit E	Chromosome	arCOG00869
HVO_RS06220	WP_004044609.1	HVO_0314	ATP synthase subunit C	Chromosome	arCOG02459
HVO_RS06225	WP_004044608.1	HVO_0315	ATP synthase subunit F	Chromosome	arCOG04102
HVO_RS06230	WP_004044607.1	HVO_0316	ATP synthase subunit A	Chromosome	arCOG00868
HVO_RS06235	WP_004044606.1	HVO_0317	V-type ATP synthase subunit B	Chromosome	arCOG00865
HVO_RS06245	WP_004044604.1	HVO_0319	V-type ATP synthase subunit D	Chromosome	arCOG04101
HVO_RS06325	WP_004044584.1	HVO_0337	glutaredoxin	Chromosome	arCOG02608
HVO_RS06405	WP_004044570.1	HVO_0353	30S ribosomal protein S12	Chromosome	arCOG04255
HVO_RS06410	WP_004044569.1	HVO_0354	30S ribosomal protein S7	Chromosome	arCOG04254
HVO_RS06420	WP_004044567.1	HVO_0356	elongation factor EF-2	Chromosome	arCOG01559
HVO_RS06435	WP_004044564.1	HVO_0359	elongation factor 1-alpha	Chromosome	arCOG01561
HVO_RS06440	WP_004044563.1	HVO_0360	30S ribosomal protein S10	Chromosome	arCOG01758
HVO_RS06705	WP_004044506.1	HVO_0418	HNH endonuclease	Chromosome	arCOG08947
HVO_RS06735	WP_004044500.1	HVO_0424	ribosome biogenesis/translation initiation ATPase RLI	Chromosome	arCOG00187
HVO_RS06850	WP_013035608.1	HVO_0447	phosphate-binding protein	Chromosome	arCOG01805
HVO_RS06875	WP_004044471.1	HVO_0452	leucine--tRNA ligase	Chromosome	arCOG00809
HVO_RS06950	WP_004044456.1	HVO_0466	citrate (Si)-synthase	Chromosome	arCOG04237
HVO_RS07000	WP_004044446.1	HVO_0476	hypothetical protein	Chromosome	arCOG02680
HVO_RS07045	WP_004044437.1	HVO_0484	50S ribosomal protein L16	Chromosome	arCOG04113
HVO_RS07395	WP_004044372.1	HVO_0561	50S ribosomal protein L15e	Chromosome	N/A
HVO_RS07845	WP_004044282.1	HVO_0654	50S ribosomal protein L37ae	Chromosome	arCOG04208
HVO_RS07955	WP_004044258.1	HVO_0677	aspartate--tRNA(Asn) ligase	Chromosome	arCOG00406
HVO_RS08030	WP_004044243.1	HVO_0692	methylthioadenosine phosphorylase	Chromosome	arCOG01327
HVO_RS08055	WP_004044237.1	HVO_0698	H/ACA RNA-protein complex protein Nop10p	Chromosome	arCOG00906
HVO_RS08060	WP_004044236.1	HVO_0699	translation initiation factor IF-2 subunit alpha	Chromosome	arCOG04107
HVO_RS08065	WP_004044235.1	HVO_0700	30S ribosomal protein S27e	Chromosome	arCOG04108
HVO_RS08070	WP_004044234.1	HVO_0701	50S ribosomal protein L44e	Chromosome	arCOG04109
HVO_RS08200	WP_004044208.1	HVO_0729	inorganic pyrophosphatase	Chromosome	arCOG01711
HVO_RS08450	WP_004044155.1	HVO_0782	nicotinamide-nucleotide adenylyltransferase	Chromosome	arCOG00972
HVO_RS08515	WP_004044141.1	HVO_0795	transcription initiation factor IIB 2	Chromosome	arCOG01981
HVO_RS08570	WP_004044129.1	HVO_0807	hypothetical protein	Chromosome	arCOG13157
HVO_RS08670	WP_004044109.1	HVO_0827	hypothetical protein	Chromosome	arCOG02797
HVO_RS08815	WP_004044078.1	HVO_0859	ABC transporter ATP-binding protein	Chromosome	arCOG04236
HVO_RS08820	WP_004044077.1	HVO_0860	Fe-S cluster assembly protein SufB	Chromosome	arCOG01715
HVO_RS08875	WP_004044067.1	HVO_0870	proline--tRNA ligase	Chromosome	arCOG00402
HVO_RS08920	WP_004044057.1	HVO_0880	phosphoserine phosphatase	Chromosome	arCOG01159
HVO_RS08935	WP_004044054.1	HVO_0883	hypothetical protein	Chromosome	arCOG04509
HVO_RS08955	WP_004044050.1	HVO_0888	oxoglutarate--ferredoxin oxidoreductase	Chromosome	arCOG01606
HVO_RS09050	WP_004064260.1	HVO_0908	hypothetical protein	Chromosome	arCOG06261
HVO_RS09060	WP_004044029.1	HVO_0910	hypothetical protein	Chromosome	arCOG04651
HVO_RS09065	WP_004044028.1	HVO_0911	small GTP-binding protein	Chromosome	arCOG00358
HVO_RS09085	WP_004044024.1	HVO_0915	archaeosortase A	Chromosome	arCOG04471
HVO_RS09360	WP_004043970.1	HVO_0973	aspartate aminotransferase	Chromosome	arCOG01130
HVO_RS09390	WP_004043964.1	HVO_0979	NADH dehydrogenase	Chromosome	arCOG01554
HVO_RS09405	WP_004043961.1	HVO_0982	(4Fe-4S)-binding protein	Chromosome	arCOG01543
HVO_RS09410	WP_004043960.1	HVO_0983	NADH dehydrogenase subunit J	Chromosome	arCOG04654
HVO_RS09415	WP_004043959.1	HVO_0984	hypothetical protein	Chromosome	arCOG07914
HVO_RS09430	WP_004043956.1	HVO_0987	oxidoreductase	Chromosome	arCOG01538
HVO_RS09565	WP_004043928.1	HVO_1014	cytochrome c oxidase subunit II	Chromosome	arCOG01235
HVO_RS09845	WP_004043866.1	HVO_1072	adenine phosphoribosyltransferase	Chromosome	arCOG00030
HVO_RS09940	WP_004043847.1	HVO_1091	proteasome endopeptidase complex,subunit alpha	Chromosome	arCOG00971
HVO_RS10170	WP_004043799.1	HVO_1138	cox-type terminal oxidase subunit III	Chromosome	arCOG04650
HVO_RS10185	WP_004043796.1	HVO_1141	hypothetical protein	Chromosome	arCOG00004
HVO_RS10190	WP_004043795.1	HVO_1142	hypothetical protein	Chromosome	arCOG04602
HVO_RS10205	WP_013035666.1	HVO_1145	30S ribosomal protein S3ae	Chromosome	arCOG04186
HVO_RS10300	WP_004043776.1	HVO_1165	mechanosensitive ion channel protein	Chromosome	arCOG01568
HVO_RS10305	WP_004043775.1	HVO_1166	hypothetical protein	Chromosome	arCOG01346
HVO_RS10340	WP_004043768.1	HVO_1173	tRNA (cytidine(56)-2'-O)-methyltransferase	Chromosome	arCOG01857
HVO_RS10710	WP_004043692.1	HVO_1249	hypothetical protein	Chromosome	arCOG01042
HVO_RS11065	WP_004043616.1	HVO_1322	chorismate mutase	Chromosome	arCOG02098
HVO_RS11245	WP_004043581.1	HVO_1358	response regulator	Chromosome	arCOG02601
HVO_RS11250	WP_004043580.1	HVO_1359	hypothetical protein	Chromosome	arCOG06371
HVO_RS11375	WP_008574128.1	HVO_1385	transcription factor S	Chromosome	arCOG00579
HVO_RS11405	WP_004043548.1	HVO_1391	biotin transporter BioY	Chromosome	arCOG01078
HVO_RS11455	WP_004043537.1	HVO_1401	BMP family ABC transporter substrate-binding protein	Chromosome	arCOG00258
HVO_RS11700	WP_004043485.1	HVO_1450	molybdenum cofactor biosynthesis protein	Chromosome	arCOG00774
HVO_RS11705	WP_004043484.1	HVO_1451	glutamate dehydrogenase	Chromosome	arCOG01352
HVO_RS11720	WP_004043481.1	HVO_1454	aspartate carbamoyltransferase	Chromosome	arCOG00911
HVO_RS11955	WP_004043432.1	HVO_1503	3-isopropylmalate dehydratase small subunit	Chromosome	arCOG02230
HVO_RS12020	WP_013035321.1	HVO_1519	IS4 family transposase	Chromosome	arCOG06380
HVO_RS12050	WP_013035363.1	HVO_1530	MFS transporter	Chromosome	arCOG02043
HVO_RS12285	WP_004041458.1	HVO_1578	NADH dehydrogenase	Chromosome	arCOG01067
HVO_RS12345	WP_004041481.1	HVO_1590	molecular chaperone DnaK	Chromosome	arCOG03060
HVO_RS12405	WP_013035588.1	HVO_1603	nitrate ABC transporter substrate-binding protein	Chromosome	arCOG01803
HVO_RS12475	WP_004041509.1	HVO_1619	hypothetical protein	Chromosome	arCOG06216
HVO_RS12560	WP_004041527.1	HVO_1637	peptidylprolyl isomerase	Chromosome	arCOG00980
HVO_RS12625	WP_004041540.1	HVO_1649	S-adenosylmethionine synthetase	Chromosome	arCOG01678
HVO_RS12645	WP_004041544.1	HVO_1653	hypothetical protein	Chromosome	arCOG04642
HVO_RS12715	WP_004041557.1	HVO_1667	transcriptional regulator	Chromosome	arCOG02241
HVO_RS12795	WP_004041574.1	HVO_1684	threonine--tRNA ligase	Chromosome	arCOG00401
HVO_RS12855	WP_004041585.1	HVO_1696	L-lactate permease	Chromosome	arCOG04386
HVO_RS12955	WP_004041606.1	HVO_1716	7-cyano-7-deazaguanine synthase	Chromosome	arCOG00039
HVO_RS13045	WP_004041618.1	HVO_1734	hypothetical protein	Chromosome	arCOG06153
HVO_RS13100	WP_004041629.1	HVO_1745	hypothetical protein	Chromosome	arCOG00873
HVO_RS13115	WP_004041632.1	HVO_1749	hypothetical protein	Chromosome	arCOG04746
HVO_RS13270	WP_013035466.1	HVO_1782	IS4 family transposase	Chromosome	arCOG06380
HVO_RS13495	WP_013035390.1	HVO_1831	(2Fe-2S)-binding protein	Chromosome	arCOG02843
HVO_RS13545	WP_004041728.1	HVO_RS13545	hypothetical protein	Chromosome	arCOG06831
HVO_RS13795	WP_004041777.1	HVO_1896	30S ribosomal protein S24e	Chromosome	arCOG04182
HVO_RS13805	WP_004041779.1	HVO_1898	DNA-directed RNA polymerase subunit E''	Chromosome	arCOG04077
HVO_RS13810	WP_004041780.1	HVO_1899	DNA-directed RNA polymerase	Chromosome	arCOG00675
HVO_RS14080	WP_004041835.1	HVO_1955	aconitate hydratase	Chromosome	arCOG01697
HVO_RS14085	WP_004041836.1	HVO_1956	deoxyuridine 5'-triphosphate nucleotidohydrolase	Chromosome	arCOG04048
HVO_RS14205	WP_004041861.1	HVO_1981	hypothetical protein	Chromosome	arCOG06301
HVO_RS14460	WP_004041915.1	HVO_2029	AsnC family transcriptional regulator	Chromosome	arCOG01580
HVO_RS14600	WP_004041944.1	HVO_2059	dTDP-glucose 4,6-dehydratase	Chromosome	arCOG01371
HVO_RS14635	WP_004041952.1	HVO_2067	DNA-binding protein transcriptional regulator	Chromosome	arCOG02646
HVO_RS14640	WP_004041953.1	HVO_2068	cell division protein	Chromosome	arCOG02202
HVO_RS14655	WP_049914806.1	HVO_2071	hypothetical protein	Chromosome	N/A
HVO_RS14660	WP_013035656.1	HVO_2072	major cell surface glycoprotein	Chromosome	arCOG01144
HVO_RS14935	WP_004042013.1	HVO_2130	transcriptional regulator	Chromosome	arCOG02798
HVO_RS14985	WP_004042022.1	HVO_2140	hypothetical protein	Chromosome	arCOG06104
HVO_RS15030	WP_004042032.1	HVO_2149A	hypothetical protein	Chromosome	arCOG06356
HVO_RS15300	WP_004042095.1	HVO_2203	hypothetical protein	Chromosome	arCOG03888
HVO_RS15305	WP_049896292.1	HVO_2204	cell division protein	Chromosome	arCOG02202
HVO_RS15530	WP_004042140.1	HVO_RS15530	hypothetical protein	Chromosome	arCOG07585
HVO_RS15535	WP_013035660.1	HVO_2254	hypothetical protein	Chromosome	arCOG03726
HVO_RS15550	WP_004042144.1	HVO_2258	hypothetical protein	Chromosome	arCOG06216
HVO_RS15560	WP_013035557.1	HVO_2260	hypothetical protein	Chromosome	arCOG08462
HVO_RS15585	WP_004042151.1	HVO_2265	hypothetical protein	Chromosome	arCOG06425
HVO_RS15590	WP_013035643.1	HVO_2266	hypothetical protein	Chromosome	arCOG06184
HVO_RS15625	WP_004042160.1	HVO_2273	integrase	Chromosome	arCOG01242
HVO_RS15640	WP_013035348.1	HVO_2276	hypothetical protein	Chromosome	arCOG11052
HVO_RS15645	WP_004042166.1	HVO_2277	hypothetical protein	Chromosome	arCOG10381
HVO_RS15650	WP_004042167.1	HVO_2278	conjugal transfer protein	Chromosome	arCOG04816
HVO_RS15685	WP_049914817.1	HVO_RS15685	hypothetical protein	Chromosome	N/A
HVO_RS15690	WP_004042175.1	HVO_RS15690	hypothetical protein	Chromosome	N/A
HVO_RS15695	WP_049941508.1	HVO_RS15695	hypothetical protein	Chromosome	N/A
HVO_RS15710	WP_004042179.1	HVO_2288	hypothetical protein	Chromosome	arCOG12011
HVO_RS15720	WP_013035521.1	HVO_2290	integrase	Chromosome	arCOG01242
HVO_RS15735	WP_013035252.1	HVO_2292	Orc1-type DNA replication protein	Chromosome	arCOG00467
HVO_RS15770	WP_004042193.1	HVO_2300	translation initiation factor IF-5A	Chromosome	arCOG04277
HVO_RS15840	WP_004042206.1	HVO_2314	hypothetical protein	Chromosome	arCOG04667
HVO_RS15990	WP_004042235.1	HVO_2345	NADH oxidase	Chromosome	arCOG01070
HVO_RS16010	WP_004042239.1	HVO_2349	transcriptional regulator	Chromosome	arCOG02037
HVO_RS16125	WP_004042262.1	HVO_2373	30S ribosomal protein S8e	Chromosome	arCOG04154
HVO_RS16220	WP_013035537.1	HVO_2392	hypothetical protein	Chromosome	arCOG09050
HVO_RS16415	WP_004042325.1	HVO_2432	basic amino acid ABC transporter substrate-binding protein	Chromosome	arCOG06301
HVO_RS16505	WP_004042355.1	HVO_2449A	hypothetical protein	Chromosome	arCOG11208
HVO_RS16635	WP_004042417.1	HVO_2475	30S ribosomal protein S17e	Chromosome	arCOG01885
HVO_RS16710	WP_004042448.1	HVO_2490	hypothetical protein	Chromosome	N/A
HVO_RS16735	WP_004042456.1	HVO_2495	HTR-like protein	Chromosome	arCOG02673
HVO_RS16740	WP_004042457.1	HVO_2496	adenylate kinase	Chromosome	arCOG01046
HVO_RS16790	WP_004042477.1	HVO_2506	isopentenyl-diphosphate Delta-isomerase	Chromosome	arCOG01081
HVO_RS16820	WP_004042489.1	HVO_2512	membrane protein	Chromosome	arCOG08126
HVO_RS16920	WP_049914828.1	HVO_2532	hypothetical protein	Chromosome	arCOG03925
HVO_RS16925	WP_004042533.1	HVO_2533	PGF-CTERM sorting domain-containing protein	Chromosome	arCOG07682
HVO_RS16965	WP_004042558.1	HVO_2541	preprotein translocase subunit SecY	Chromosome	arCOG04169
HVO_RS16970	WP_004042560.1	HVO_2542	50S ribosomal protein L15	Chromosome	arCOG00779
HVO_RS16975	WP_004042563.1	HVO_2543	50S ribosomal protein L30	Chromosome	arCOG04086
HVO_RS16980	WP_004042565.1	HVO_2544	30S ribosomal protein S5	Chromosome	arCOG04087
HVO_RS16985	WP_004042567.1	HVO_2545	50S ribosomal protein L18	Chromosome	arCOG04088
HVO_RS16990	WP_004042571.1	HVO_2546	50S ribosomal protein L19e	Chromosome	arCOG04089
HVO_RS16995	WP_013035418.1	HVO_2547	50S ribosomal protein L32e	Chromosome	arCOG00781
HVO_RS17000	WP_004042575.1	HVO_2548	50S ribosomal protein L6	Chromosome	arCOG04090
HVO_RS17005	WP_004042581.1	HVO_2549	30S ribosomal protein S8	Chromosome	arCOG04091
HVO_RS17010	WP_004042587.1	HVO_2550	30S ribosomal protein S14	Chromosome	arCOG00782
HVO_RS17015	WP_004042589.1	HVO_2551	50S ribosomal protein L5	Chromosome	arCOG04092
HVO_RS17020	WP_004042591.1	HVO_2552	30S ribosomal protein S4e	Chromosome	arCOG04093
HVO_RS17025	WP_004042593.1	HVO_2553	50S ribosomal protein L24	Chromosome	arCOG04094
HVO_RS17030	WP_004042597.1	HVO_2554	50S ribosomal protein L14	Chromosome	arCOG04095
HVO_RS17035	WP_013035359.1	HVO_2555	30S ribosomal protein S17	Chromosome	arCOG04096
HVO_RS17040	WP_004042600.1	HVO_2556	ribonuclease P	Chromosome	arCOG00784
HVO_RS17045	WP_004042603.1	HVO_2557	50S ribosomal protein L29	Chromosome	arCOG00785
HVO_RS17050	WP_004042606.1	HVO_2558	30S ribosomal protein S3	Chromosome	arCOG04097
HVO_RS17055	WP_004042608.1	HVO_2559	50S ribosomal protein L22	Chromosome	arCOG04098
HVO_RS17060	WP_004042610.1	HVO_2560	30S ribosomal protein S19	Chromosome	arCOG04099
HVO_RS17065	WP_004042612.1	HVO_2561	50S ribosomal protein L2	Chromosome	arCOG04067
HVO_RS17070	WP_004042614.1	HVO_2562	50S ribosomal protein L23	Chromosome	arCOG04072
HVO_RS17075	WP_004042616.1	HVO_2563	50S ribosomal protein L4	Chromosome	arCOG04071
HVO_RS17080	WP_004042618.1	HVO_2564	50S ribosomal protein L3	Chromosome	arCOG04070
HVO_RS17085	WP_004042620.1	HVO_2565	hypothetical protein	Chromosome	arCOG04069
HVO_RS17200	WP_004042658.1	HVO_2588	isocitrate dehydrogenase (NADP(+))	Chromosome	arCOG01164
HVO_RS17370	WP_004042731.1	HVO_2624	CTP synthetase	Chromosome	arCOG00063
HVO_RS17375	WP_004042733.1	HVO_2625	GMP synthase	Chromosome	arCOG00085
HVO_RS17380	WP_004042736.1	HVO_2626	hypothetical protein	Chromosome	arCOG04783
HVO_RS17530	WP_004042789.1	HVO_2657	halocyanin	Chromosome	arCOG02918
HVO_RS17855	WP_004042938.1	HVO_2723	snRNP-like protein	Chromosome	arCOG00998
HVO_RS17925	WP_004042964.1	HVO_2737	50S ribosomal protein L7ae	Chromosome	arCOG01751
HVO_RS17930	WP_004042966.1	HVO_2738	30S ribosomal protein S28e	Chromosome	arCOG04314
HVO_RS17935	WP_004042968.1	HVO_2739	50S ribosomal protein L24e	Chromosome	arCOG01950
HVO_RS17940	WP_004042970.1	HVO_2740	nucleoside-diphosphate kinase	Chromosome	arCOG04313
HVO_RS17950	WP_004042974.1	HVO_2742	methionine synthase	Chromosome	arCOG01876
HVO_RS17980	WP_004042989.1	HVO_2748	DNA-directed RNA polymerase subunit F	Chromosome	arCOG01016
HVO_RS18000	WP_004042995.1	HVO_2752	elongation factor 1-beta	Chromosome	arCOG01988
HVO_RS18005	WP_004042997.1	HVO_2753	RNA-binding protein	Chromosome	arCOG01989
HVO_RS18015	WP_004043001.1	HVO_2755	50S ribosomal protein P1	Chromosome	arCOG04287
HVO_RS18020	WP_004043002.1	HVO_2756	50S ribosomal protein L10	Chromosome	arCOG04288
HVO_RS18025	WP_004043003.1	HVO_2757	50S ribosomal protein L1	Chromosome	arCOG04289
HVO_RS18030	WP_004043005.1	HVO_2758	50S ribosomal protein L11	Chromosome	arCOG04372
HVO_RS18105	WP_004043019.1	HVO_2773	30S ribosomal protein S2	Chromosome	arCOG04245
HVO_RS18110	WP_004043020.1	HVO_2774	phosphopyruvate hydratase	Chromosome	arCOG01169
HVO_RS18115	WP_004043021.1	HVO_2775	DNA-directed RNA polymerase subunit K/omega	Chromosome	arCOG01268
HVO_RS18120	WP_004043022.1	HVO_2776	DNA-directed RNA polymerase subunit N	Chromosome	arCOG04244
HVO_RS18125	WP_004043023.1	HVO_2777	30S ribosomal protein S9	Chromosome	arCOG04243
HVO_RS18130	WP_004043024.1	HVO_2778	50S ribosomal protein L13	Chromosome	arCOG04242
HVO_RS18135	WP_004043025.1	HVO_2779	50S ribosomal protein L18e	Chromosome	arCOG00780
HVO_RS18145	WP_004043026.1	HVO_2781	DNA-directed RNA polymerase subunit D	Chromosome	arCOG04241
HVO_RS18150	WP_004043027.1	HVO_2782	30S ribosomal protein S11	Chromosome	arCOG04240
HVO_RS18155	WP_004043028.1	HVO_2783	30S ribosomal protein S4	Chromosome	arCOG04239
HVO_RS18160	WP_004043029.1	HVO_2784	30S ribosomal protein S13	Chromosome	arCOG01722
HVO_RS18225	WP_004043040.1	HVO_2797	uridine kinase	Chromosome	arCOG05133
HVO_RS18335	WP_013035579.1	HVO_2820	IS4 family transposase	Chromosome	arCOG06380
HVO_RS18570	WP_004044685.1	HVO_2869	PadR family transcriptional regulator	Chromosome	arCOG00005
HVO_RS18660	WP_004044703.1	HVO_2886	acetyltransferase	Chromosome	arCOG00839
HVO_RS18675	WP_013035331.1	HVO_2889	nuclease	Chromosome	arCOG00429
HVO_RS18685	WP_004044709.1	HVO_2891	thymidine kinase	Chromosome	arCOG04798
HVO_RS18880	WP_004044769.1	HVO_2931	hypothetical protein	Chromosome	arCOG09288
HVO_RS18885	WP_004044771.1	HVO_2932	translation-associated GTPase	Chromosome	arCOG00357
HVO_RS18960	WP_004044797.1	HVO_2948	phenylalanyl--tRNA ligase subunit alpha	Chromosome	arCOG00410
HVO_RS19080	WP_004044841.1	HVO_2972	hypothetical protein	Chromosome	arCOG04723
HVO_RS19125	WP_004044864.1	HVO_2981	uracil phosphoribosyltransferase	Chromosome	arCOG04128
HVO_RS19255	WP_004044925.1	HVO_3007	malate dehydrogenase	Chromosome	arCOG00246
HVO_RS20090	WP_081442879.1	HVO_0031	hypothetical protein	Chromosome	N/A
HVO_RS20145	WP_004041399.1	HVO_1522	methyltransferase	Chromosome	arCOG01402
HVO_RS20160	WP_004041402.1	HVO_1524	agl cluster protein AglR	Chromosome	arCOG02209
HVO_RS20165	WP_004041404.1	HVO_1526	hypothetical protein	Chromosome	arCOG06399
HVO_RS20170	WP_081442888.1	HVO_1734A	hypothetical protein	Chromosome	arCOG04206
HVO_RS20305	WP_004042936.1	HVO_2722	50S ribosomal protein L37e	Chromosome	arCOG04126
HVO_RS20310	WP_004043058.1	HVO_2815A	integrase	Chromosome	arCOG01242
HVO_RS19295	WP_013035677.1	HVO_C0001	Orc1-type DNA replication protein	pHV1	arCOG00467
HVO_RS19330	WP_013035737.1	HVO_C0009	hypothetical protein	pHV1	arCOG13633
HVO_RS19335	WP_013035679.1	HVO_C0010	hypothetical protein	pHV1	N/A
HVO_RS19430	WP_013035684.1	HVO_C0037	ISH3 family transposase ISHvo21	pHV1	arCOG06380
HVO_RS19475	WP_013035676.1	HVO_C0050	hypothetical protein	pHV1	arCOG08150
HVO_RS19480	WP_013035721.1	HVO_C0051	hypothetical protein	pHV1	arCOG06938
HVO_RS19590	WP_004971318.1	HVO_C0076	ArcR family transcriptional regulator	pHV1	arCOG02798
HVO_RS19625	WP_013035691.1	HVO_C0087	hypothetical protein	pHV1	N/A
HVO_RS20330	WP_013035692.1	HVO_C0002	hypothetical protein	pHV1	N/A
HVO_RS20345	N/A	HVO_RS20345	hypothetical protein	pHV1	N/A
HVO_RS20350	WP_013035698.1	HVO_C0015	hypothetical protein	pHV1	arCOG09364
HVO_RS20355	N/A	HVO_C0020A	IS6 family transposase	pHV1	N/A
HVO_RS20385	WP_013035696.1	HVO_C0040	DNA (cytosine-5-)-methyltransferase	pHV1	arCOG04157
HVO_RS20405	WP_004045436.1	HVO_C0054	hypothetical protein	pHV1	arCOG14276
HVO_RS00090	WP_004041134.1	HVO_B0020	bacterio-opsin activator	pHV3	arCOG02276
HVO_RS00350	WP_004041082.1	HVO_B0073	transcriptional regulator	pHV3	arCOG01587
HVO_RS00570	WP_004041038.1	HVO_B0118	SMC-like protein Sph2	pHV3	arCOG00385
HVO_RS00635	WP_004041025.1	HVO_B0131	hypothetical protein	pHV3	arCOG01449
HVO_RS00705	WP_004041011.1	HVO_B0145	creatininase	pHV3	arCOG04536
HVO_RS00755	WP_004041383.1	HVO_RS00755	response regulator	pHV3	arCOG02595
HVO_RS00770	WP_004041380.1	HVO_RS00770	hypothetical protein	pHV3	arCOG09362
HVO_RS00895	WP_004041353.1	HVO_B0182	deoxyhypusine synthase	pHV3	arCOG04142
HVO_RS00945	WP_004041342.1	HVO_B0192	hypothetical protein	pHV3	arCOG03916
HVO_RS00950	WP_004041341.1	HVO_B0193	transcriptional regulator	pHV3	arCOG03065
HVO_RS01330	WP_004041265.1	HVO_B0273	histidine kinase	pHV3	arCOG06219
HVO_RS01710	WP_004041187.1	HVO_B0354	hypothetical protein	pHV3	arCOG03128
HVO_RS01720	WP_004041182.1	HVO_B0356	hypothetical protein	pHV3	arCOG06376
HVO_RS01920	WP_004043309.1	HVO_A0012	hypothetical protein	pHV4	N/A
HVO_RS01955	WP_004043418.1	HVO_A0020	hypothetical protein	pHV4	arCOG10633
HVO_RS01960	WP_004043417.1	HVO_A0021	hypothetical protein	pHV4	arCOG10820
HVO_RS01970	WP_004043415.1	HVO_A0023	hypothetical protein	pHV4	arCOG02989
HVO_RS01975	WP_004043414.1	HVO_A0024	hypothetical protein	pHV4	N/A
HVO_RS02040	WP_004043402.1	HVO_A0036	transcriptional regulator	pHV4	arCOG03065
HVO_RS02045	WP_004043401.1	HVO_A0037	hypothetical protein	pHV4	arCOG03915
HVO_RS02130	WP_004043378.1	HVO_A0057	IS5 family transposase ISHvo2	pHV4	arCOG02751
HVO_RS02165	WP_013035182.1	HVO_A0064	cell division control protein Cdc6	pHV4	arCOG00471
HVO_RS02380	WP_013035157.1	HVO_A0110	IS4 family transposase	pHV4	arCOG06380
HVO_RS02455	WP_013035207.1	HVO_A0133	Tat (twin-arginine translocation) pathway signal sequence domain protein	pHV4	arCOG10635
HVO_RS02480	WP_004043070.1	HVO_A0140	phosphohydrolase	pHV4	arCOG01858
HVO_RS02535	WP_013035042.1	HVO_A0151	IS4 family transposase	pHV4	arCOG06380
HVO_RS02940	WP_004043162.1	HVO_A0245	hypothetical protein	pHV4	arCOG02776
HVO_RS02965	WP_013035110.1	HVO_A0251	MarR family transcriptional regulator	pHV4	arCOG02749
HVO_RS03005	WP_013035158.1	HVO_A0262	IS4 family transposase	pHV4	arCOG06380
HVO_RS03085	WP_013035094.1	HVO_A0279A	DNA-directed RNA polymerase subunit M	pHV4	arCOG00579
HVO_RS03305	WP_004043238.1	HVO_A0324	hypothetical protein	pHV4	arCOG09074
HVO_RS03435	N/A	HVO_A0354	ISH3 family transposase	pHV4	N/A
HVO_RS03490	WP_013035191.1	HVO_A0367	IS4 family transposase	pHV4	arCOG06380
HVO_RS03500	WP_013035021.1	HVO_A0369	CopG family transcriptional regulator	pHV4	arCOG01010
HVO_RS03550	WP_013035096.1	HVO_A0381	peptide ABC transporter	pHV4	arCOG00751
HVO_RS03695	WP_013035218.1	HVO_A0415	cyclase	pHV4	arCOG02462
HVO_RS03835	WP_013035066.1	HVO_A0449	IS4 family transposase	pHV4	arCOG06380
HVO_RS04090	WP_004040855.1	HVO_A0503	amidohydrolase	pHV4	arCOG01931
HVO_RS04280	WP_004040894.1	HVO_A0545	TetR family transcriptional regulator	pHV4	arCOG02646
HVO_RS04545	WP_004040958.1	HVO_A0601	nitrous oxide reductase accessory protein NosL	pHV4	arCOG04012
HVO_RS04675	WP_004040984.1	HVO_A0631	hypothetical protein	pHV4	arCOG10822
HVO_RS19720	WP_081442864.1	HVO_RS19720	hypothetical protein	pHV4	arCOG04515
HVO_RS19745	WP_004043400.1	HVO_A0038	hypothetical protein	pHV4	arCOG04755
HVO_RS19805	WP_081442867.1	HVO_RS19805	hypothetical protein	pHV4	arCOG02130
HVO_RS19935	N/A	HVO_A0353	ISH3 family transposase	pHV4	N/A
HVO_RS19945	WP_013035136.1	HVO_A0365	hypothetical protein	pHV4	arCOG10635
HVO_RS20080	WP_013035161.1	HVO_RS20080	hypothetical protein	pHV4	N/A
Andrea Makkay, Artemis S. Louyakis, Nikhil Ram-Mohan, Uri Gophna, J. Peter Gogarten, R. Thane Papke; Insights into gene expression changes under conditions that facilitate horizontal gene transfer (mating) of a model Archaeon
