## Supplemental Table S5 for "Insights into gene expression changes under conditions that facilitate horizontal gene transfer (mating) of a model Archaeon"

### Sheet: table_s5_insertion_seqs
Table S5. Summary table for insertion sequence (IS) differential expression (DE) with probability, as visualized in Figure S3.
Locus tag	Old locus tag	IS category	Protein	DE t00	DE t02	DE t04	DE t08	DE t24	t00 probability	t02 probability	t04 probability	t08 probability	t24 probability
HVO_RS00740	HVO_B0152A	Other Transposase	transposase	0.227794	-0.335757	-0.336461	-0.358831	-0.278289	0.78129	0.803139	0.876981	0.853336	0.748389
HVO_RS01190	HVO_B0242	IS200-IS605 Family Transposase	IS200/IS605 family transposase ISHvo18	0.647373	1.16944	1.48148	1.68602	1.40581	0.832974	0.984179	0.992618	0.997574	0.992707
HVO_RS01185	HVO_B0241	Other Transposase	transposase	-0.484473	-0.402498	0.366778	0.677621	0.554607	0.830729	0.603577	0.795552	0.910868	0.817935
HVO_RS00765	HVO_B0155	Other Transposase	ISNCY family transposase ISHvo14	1.72001	3.19181	3.22019	2.90172	2.51683	0.894062	0.996363	0.99197	0.985197	0.929359
HVO_RS00775	HVO_B0157	IS4 Family Transposase	IS4 family transposase	0.410535	0.822323	0.148674	0.657106	0.29685	0.624868	0.873785	0.357502	0.813104	0.45876
HVO_RS00735	HVO_B0152	IS4 Family Transposase	IS4 family transposase	0.871123	2.54932	2.35417	2.38164	0.975342	0.830874	0.992394	0.98717	0.981486	0.802315
HVO_RS01150	HVO_B0234	IS4 Family Transposase	IS4 family transposase	0.395391	0.0786198	0.938964	-0.711083	-0.79746	0.338448	0.0651974	0.839065	0.632025	0.835536
HVO_RS19775	HVO_A0100	IS630 Family Transposase	IS630 family transposase	1.37018	2.27612	2.72725	2.28498	3.43894	0.904889	0.9829	0.989756	0.978083	0.993751
HVO_RS19810	HVO_A0134	IS5 Family Transposase	IS5/IS1182 family transposase	0.463393	1.54315	3.62723	2.97401	2.65944	0.381818	0.907755	0.99669	0.988325	0.976922
HVO_RS03015	HVO_A0265	IS6 Family Transposase	IS6 family transposase	NA	1.71003	1.03757	2.4103	1.16332	NA	0.984701	0.921559	0.996422	0.775668
HVO_RS03235	HVO_A0309	Other Transposase	transposase	2.12702	3.06525	3.53871	3.22009	2.65325	0.926922	0.977929	0.987127	0.999699	0.962017
HVO_RS19915	HVO_RS19915	Other Transposase	transposase	0.602196	1.49335	1.58335	1.79161	1.05005	0.734959	0.972824	0.982424	0.976752	0.902338
HVO_RS19935	HVO_A0353	ISH3 Family Transposase	ISH3 family transposase	0.361658	0.800084	1.06689	0.768264	-0.2593	0.868329	0.987555	0.997302	0.990605	0.46274
HVO_RS03435	HVO_A0354	ISH3 Family Transposase	ISH3 family transposase	0.264704	0.995324	1.09526	0.828926	0.864613	0.756049	0.997473	0.995131	0.991019	0.995423
HVO_RS19970	HVO_A0403	IS630 Family Transposase	IS630 family transposase	1.49893	2.61589	3.1396	2.7352	2.53524	0.932455	0.996989	0.997863	0.992189	0.988533
HVO_RS03670	HVO_A0408	ISH3 Family Transposase	ISH3 family transposase	-0.49125	0.899941	0.347618	0.341996	-0.495708	0.78478	0.896438	0.555743	0.506918	0.452491
HVO_RS04000	HVO_A0483	ISH3 Family Transposase	ISH3 family transposase	-1.29765	0.225543	-0.276389	-0.417716	0.0884729	0.957474	0.546381	0.380455	0.46481	0.104271
HVO_RS02920	HVO_A0240	IS5 Family Transposase	IS5 family transposase ISHvo3	0.262832	0.0948891	0.436521	0.104084	0.184976	0.640134	0.459658	0.951779	0.428973	0.637202
HVO_RS01900	HVO_A0008	Other Transposase	transposase	-0.442941	-1.04132	-0.808602	-0.819423	-0.716304	0.843596	0.955723	0.935754	0.921231	0.866156
HVO_RS02175	HVO_A0066	Other Transposase	transposase	-1.1677	-0.171958	0.675868	-0.0329999	0.0134751	0.92337	0.114898	0.876241	0.00206644	0.0119752
HVO_RS02130	HVO_A0057	IS5 Family Transposase	IS5 family transposase ISHvo2	1.26125	2.82974	2.79355	2.72389	2.32515	0.893401	0.99252	0.992674	0.985659	0.974862
HVO_RS01940	HVO_A0018	Other Transposase	transposase	-0.832221	-0.439939	-0.36073	-0.300504	-0.497668	0.798414	0.309347	0.406013	0.0714753	0.313103
HVO_RS02155	HVO_A0062	IS1595 Family Transposase	IS1595 family transposase ISHvo6	0.098541	-0.00927191	1.34297	1.55513	1.3997	0.0110405	0.0255217	0.94729	0.965558	0.913082
HVO_RS01935	HVO_A0016	IS110 Family Transposase	IS110 family transposase ISHvo10	-0.710876	-1.0814	-1.34346	-1.4878	-1.07319	0.964968	0.996531	0.997944	0.999804	0.986926
HVO_RS01930	HVO_A0014	IS110 Family Transposase	IS110 family transposase ISHvo9	-0.566905	-1.04307	-1.19718	-0.96038	-0.637533	0.942433	0.993159	0.99504	0.983011	0.952318
HVO_RS02535	HVO_A0151	IS4 Family Transposase	IS4 family transposase	0.308052	1.03076	1.33364	0.926873	0.120417	0.433186	0.9721	0.987701	0.931155	0.120634
HVO_RS03480	HVO_A0364	ISH3 Family Transposase	ISH3 family transposase ISHvo20	-0.569699	-1.41414	-1.23392	-1.09916	-0.899154	0.996193	1	1	1	0.993775
HVO_RS03835	HVO_A0449	IS4 Family Transposase	IS4 family transposase	-0.0998882	1.37391	1.52902	1.35499	0.566678	0.22995	0.991827	0.992174	0.984047	0.831652
HVO_RS02430	HVO_A0125	IS4 Family Transposase	IS4 family transposase	0.608557	1.89119	0.489364	2.121	1.39666	0.657398	0.976441	0.545473	0.977228	0.924309
HVO_RS02220	HVO_A0077	IS4 Family Transposase	IS4 family transposase	2.21351	2.78659	2.15325	2.73924	1.70628	0.976124	0.996856	0.975343	0.997955	0.97195
HVO_RS02240	HVO_A0081	IS4 Family Transposase	IS4 family transposase	0.245062	-1.10545	-1.66185	-0.281086	0.0974988	0.287871	0.91246	0.93508	0.273746	0.0855513
HVO_RS02500	HVO_A0144	IS4 Family Transposase	IS4 family transposase	0.928267	1.63855	1.30435	1.60022	0.686872	0.880309	0.992823	0.963067	0.978854	0.669728
HVO_RS03730	HVO_A0423	IS4 Family Transposase	IS4 family transposase	-1.56324	0.614676	1.65022	0.0276447	-1.00076	0.900994	0.535962	0.954128	0.0442256	0.694248
HVO_RS01895	HVO_A0007	IS4 Family Transposase	IS4 family transposase ISHvo11	0.288162	3.49102	3.8962	3.7845	3.07558	0.0919402	0.991393	0.995698	0.990524	0.977212
HVO_RS03440	HVO_A0355	IS4 Family Transposase	IS4 family transposase ISHvo11	-0.530466	0.291826	0.564233	-0.206701	-1.14822	0.767406	0.270746	0.737155	0.0632341	0.745131
HVO_RS02400	HVO_A0117	IS5 Family Transposase	IS5 family transposase ISHvo1	-0.147897	0.736143	0.681062	0.811649	0.733237	0.317109	0.918019	0.924345	0.950796	0.906634
HVO_RS02380	HVO_A0110	IS4 Family Transposase	IS4 family transposase	-0.342509	1.26394	1.38598	0.601322	-0.079227	0.878525	0.996386	0.995335	0.975706	0.0116092
HVO_RS03005	HVO_A0262	IS4 Family Transposase	IS4 family transposase	-0.15722	1.35667	1.3942	0.901059	0.752191	0.174534	0.991481	0.988122	0.965945	0.91963
HVO_RS02395	HVO_A0116	IS4 Family Transposase	IS4 family transposase ISHvo13	0.220052	0.465497	1.0575	0.961771	0.776856	0.000166526	0.661017	0.935414	0.902238	0.777381
HVO_RS03490	HVO_A0367	IS4 Family Transposase	IS4 family transposase	0.0484715	1.3436	1.34771	0.805985	0.546219	0.00638474	0.97576	0.984079	0.889348	0.72611
HVO_RS19920	HVO_A0349	ISH3 Family Transposase	ISH3 family transposase ISHvo22	0.470542	2.01033	2.55927	1.90803	0.614841	0.348213	0.983064	0.992883	0.972761	0.675543
HVO_RS03720	HVO_A0420	IS4 Family Transposase	IS4 family transposase	-0.66891	1.01678	1.01666	0.23363	0.421177	0.840069	0.902513	0.934489	0.310369	0.406063
HVO_RS03765	HVO_A0431	IS4 Family Transposase	IS4 family transposase	1.18326	2.11729	1.75765	1.90736	1.61059	0.877438	0.971298	0.942961	0.970473	0.960514
HVO_RS07375	HVO_0556	IS110 Family Transposase	IS110 family transposase	-0.63592	-1.48121	-1.58833	-1.53095	-0.789881	0.946406	0.998098	0.998771	0.999755	0.963052
HVO_RS09115	HVO_0922	IS4 Family Transposase	IS4 family transposase	-0.99832	-0.409916	-0.0399765	0.969266	0.419924	0.905684	0.419279	0.00338766	0.970417	0.655187
HVO_RS10235	HVO_1151	Other Transposase	transposase	-0.558049	-1.3053	-1.49481	-1.343	-1.46502	0.962292	0.997837	0.998091	0.999	0.99083
HVO_RS12025	HVO_RS12025	IS4 Family Transposase	IS4 family transposase	0.336309	1.14825	0.733876	1.38459	-0.529673	0.116121	0.966352	0.887925	0.96627	0.126173
HVO_RS20195	HVO_1837	ISH3 Family Transposase	ISH3 family transposase	0.607815	-0.967318	-0.688156	-1.09339	-0.27697	0.728777	0.899634	0.882289	0.931378	0.328821
HVO_RS14565	HVO_2050	ISH3 Family Transposase	ISH3 family transposase	0.702109	0.247623	0.0975565	0.185999	0.373545	0.794312	0.378172	0.135153	0.197899	0.449845
HVO_RS14680	HVO_2075	Other Transposase	transposase	-0.461544	-1.17374	-1.60643	-1.62821	-1.04125	0.883471	0.982375	0.99558	0.987394	0.963223
HVO_RS20245	HVO_2090A	Other Transposase	transposase	2.44926	2.46175	2.36894	4.73516	3.98612	0.932223	0.95711	0.960044	0.998666	0.997804
HVO_RS16425	HVO_2434	Other Transposase	transposase	0.329616	0.653027	0.991063	0.803308	0.898696	0.589062	0.922987	0.986515	0.965499	0.963622
HVO_RS10230	HVO_1150	IS200-IS605 Family Transposase	IS200/IS605 family transposase	-0.320641	-0.978244	-0.55763	-0.930619	-0.538504	0.947235	1	1	1	0.981008
HVO_RS08840	HVO_0864	IS5 Family Transposase	IS5 family transposase ISHvo7	0.671062	1.36567	1.23597	1.21852	1.13419	0.5783	0.92837	0.937554	0.911312	0.866896
HVO_RS15525	HVO_2252	IS4 Family Transposase	IS4 family transposase	-0.300383	0.381484	0.598295	0.5343	0.416001	0.593834	0.862352	0.952957	0.931273	0.793919
HVO_RS06035	HVO_0275	IS4 Family Transposase	IS4 family transposase	1.12347	1.2271	0.658637	0.975141	1.19504	0.907306	0.950762	0.876667	0.915104	0.940965
HVO_RS13510	HVO_1835	IS4 Family Transposase	IS4 family transposase	-1.24007	0.11957	0.428401	-0.290835	-1.22514	0.912649	0.213061	0.723001	0.248917	0.907714
HVO_RS13560	HVO_1845	IS4 Family Transposase	IS4 family transposase	0.767386	0.557914	0.452705	0.191637	-0.276634	0.864628	0.805367	0.798921	0.335216	0.223271
HVO_RS12020	HVO_1519	IS4 Family Transposase	IS4 family transposase	-0.194546	1.29546	1.03849	0.858927	-0.177296	0.25014	0.96414	0.946721	0.888179	0.0853511
HVO_RS16590	HVO_2466	IS4 Family Transposase	IS4 family transposase	-0.0954116	-0.557097	0.493561	0.661773	-0.56534	0.143908	0.620495	0.810222	0.830316	0.448913
HVO_RS13270	HVO_1782	IS4 Family Transposase	IS4 family transposase	0.120083	1.58611	1.75541	0.586249	0.933648	0.057207	0.982868	0.99224	0.814447	0.92735
HVO_RS18335	HVO_2820	IS4 Family Transposase	IS4 family transposase	-2.16321	0.972304	1.37062	0.498048	-0.472652	0.958042	0.88979	0.954517	0.63026	0.24021
HVO_RS05975	HVO_0263	ISH3 Family Transposase	ISH3 family transposase ISH51	-1.07053	-0.492606	0.365804	0.0139996	0.121031	0.891907	0.476905	0.567662	0.0315418	0.103333
HVO_RS07250	HVO_0528	IS4 Family Transposase	IS4 family transposase	-0.033944	1.36614	1.72448	1.34767	1.06843	0.066534	0.908182	0.959374	0.902174	0.827756
HVO_RS14570	HVO_2051	IS4 Family Transposase	IS4 family transposase	-1.14969	0.962798	1.04702	0.387151	-0.199292	0.897414	0.905005	0.891955	0.591702	0.0837648
HVO_RS12030	HVO_1525	IS4 Family Transposase	IS4 family transposase	-4.4634	-5.03245	-1.87097	-5.34557	-1.82002	0.951306	0.999504	0.940882	0.999997	0.880602
HVO_RS20355	HVO_C0020A	IS6 Family Transposase	IS6 family transposase	1.75579	2.83672	3.26958	2.66509	2.54598	0.991797	1	1	1	1
HVO_RS19485	HVO_RS19485	IS1595 Family Transposase	IS1595 family transposase	1.10858	1.63564	2.04212	1.82169	1.49881	0.903426	0.977319	0.987282	0.977658	0.959522
HVO_RS19515	HVO_RS19515	IS1595 Family Transposase	IS1595 family transposase ISHvo6	0.921724	0.993215	0.594676	0.0799077	1.19545	0.839449	0.856136	0.747267	0.0867997	0.883362
HVO_RS19540	HVO_C0065	IS6 Family Transposase	IS6 family transposase	NA	0.378259	1.94637	1.43689	2.65101	0.348851	0.0031239	0.929539	0.723443	0.906095
HVO_RS20415	HVO_C0078	IS630 Family Transposase	IS630 family transposase	-3.08204	2.07285	2.76354	2.52894	1.96375	0.963635	0.944913	0.987036	0.974567	0.928692
HVO_RS19535	HVO_C0064	IS1595 Family Transposase	IS1595 family transposase ISHvo5	0.779091	2.29306	3.05019	2.40784	1.6772	0.660414	0.979051	0.996861	0.981552	0.908935
HVO_RS19350	HVO_C0013	IS4 Family Transposase	IS4 family transposase ISHvo12	0.309948	0.619892	0.672015	0.440501	0.189459	0.656272	0.944617	0.965059	0.848988	0.506463
HVO_RS19305	HVO_C0004	IS4 Family Transposase	IS4 family transposase	1.082	1.97024	2.56883	1.63439	2.03615	0.777557	0.915789	0.965265	0.894816	0.944077
HVO_RS19565	HVO_C0071	IS4 Family Transposase	IS4 family transposase	0.700986	-0.153154	1.01336	1.81146	-0.0101731	0.603986	0.308132	0.913164	0.954839	0.0120975
HVO_RS19490	HVO_C0053	IS4 Family Transposase	IS4 family transposase	NA	2.17678	2.62742	1.99293	0.427318	NA	0.993782	0.995017	0.975318	0.711152
HVO_RS19430	HVO_C0037	ISH3 Family Transposase	ISH3 family transposase ISHvo21	-0.281066	1.38843	1.53668	0.993304	0.445687	0.688387	0.969691	0.985272	0.91133	0.598973
HVO_RS19550	HVO_C0068	IS5 Family Transposase	IS5 family transposase ISHvo4	2.05013	2.116	2.69807	1.97219	2.31074	0.965487	0.99269	0.996466	0.968404	0.96697
HVO_RS19435	HVO_C0039	IS4 Family Transposase	IS4 family transposase	-0.676917	0.364441	1.07354	0.658504	0.124947	0.922776	0.844024	0.991682	0.965098	0.35193
HVO_RS19605	HVO_C0080	IS630 Family Transposase	IS630 family transposase ISHvo8	1.35567	1.51733	1.39622	1.33883	0.724448	0.931909	0.978081	0.97914	0.968872	0.83843
HVO_RS19560	HVO_C0070	IS4 Family Transposase	IS4 family transposase	1.42468	NA	1.16757	1.16639	NA	0.936604	NA	0.618828	0.704415	NA
Andrea Makkay, Artemis S. Louyakis, Nikhil Ram-Mohan, Uri Gophna, J. Peter Gogarten, R. Thane Papke; Insights into gene expression changes under conditions that facilitate horizontal gene transfer (mating) of a model Archaeon
